# Transcriptome analysis reveals temporally regulated genetic networks during *Drosophila* border cell collective migration

**DOI:** 10.1101/2023.09.27.559830

**Authors:** Emily Burghardt, Jessica Rakijas, Antariksh Tyagi, Pralay Majumder, Bradley J.S.C. Olson, Jocelyn A. McDonald

## Abstract

**Background:** Collective cell migration underlies many essential processes, including sculpting organs during embryogenesis, wound healing in the adult, and metastasis of cancer cells. At mid-oogenesis, *Drosophila* border cells undergo collective migration. Border cells round up into a small group, detach from the epithelium, and migrate – at first rapidly through the surrounding tissue, then slower, with the cluster rotating several times before stopping at the oocyte. While specific genes that promote cell signaling, polarization of the cluster, formation of protrusions, and cell-cell adhesion are known to regulate border cell migration, there may be additional genes that promote these distinct dynamic phases of border cell migration. Therefore, we sought to identify genes whose expression patterns changed during border cell migration.

**Results:** We performed RNA-sequencing on border cells isolated at pre-, mid-, and late-migration stages. We report that 1,729 transcripts, in nine co-expression gene clusters, are temporally and differentially expressed across the three migration stages. Gene ontology analyses and constructed protein-protein interaction networks identified genes expected to function in collective migration, such as regulators of the cytoskeleton, adhesion, and tissue morphogenesis, but also a notable enrichment of genes involved in immune signaling, ribosome biogenesis, and stress responses. Finally, we validated the *in vivo* expression and function of a subset of identified genes in border cells.

**Conclusions:** Overall, our results identified differentially and temporally expressed genetic networks that may facilitate the efficient development and migration of border cells. The genes identified here represent a wealth of new candidates to investigate the molecular nature of dynamic collective cell migrations in developing tissues.
