## Supplemental Table 2 for "Transcriptome analysis reveals temporally regulated genetic networks during *Drosophila* border cell collective migration"

### Sheet: Sheet1
	Total Reads Available	Number of Unalignable Reads	Percent Unalignable Reads	Number of Alignable Reads	Percent Alignable Reads	Number of Filtered Reads Due to Too many Alignments	Percent Filtered
End_1	11541409	1030306	8.92704	10502207	90.9959	8896	0.077079
End_2	14202132	1156696	8.14452	13039017	91.8103	6419	0.0451974
End_3	14129476	1364205	9.65503	12757191	90.2878	8080	0.0571854
Mid_1	12038162	1358990	11.289	10670239	88.6368	8933	0.0742057
Mid_2	14770875	1264871	8.56328	13499186	91.3906	6818	0.0461584
Mid_3	13548544	1218221	8.99153	12322675	90.952	7648	0.0564489
Pre_2	13899400	1221410	8.7875	12672490	91.1729	5500	0.0395701
Pre_3	15271968	1109436	7.26453	14151329	92.6621	11203	0.0733566
