## Supplemental Table 8 for "Transcriptome analysis reveals temporally regulated genetic networks during *Drosophila* border cell collective migration"

### Sheet: Sheet1
FBgn	Gene Symbol	Gene Name	Coexpression Cluster Expression	Category	Annotation Notes	References
FBgn0025637	SkpA	SKP1-related A	C0	regulators of Imd signaling pathway	ubiquitin ligase complex, negative regulation of Imd signaling (decreased Rel activity). ubiquitin proteasome pathway negatively regulates Imd signaling cascade; negative regulator of Wnt TCF signaling pathway. Genetic interaction (enhances) with kay (Imd core component).	Khush et al. 2002 (DOI: 10.1016/S0960-9822(02)01214-9).
FBgn0259170	α-Man-Ia	α-Mannosidase class I a	C0	abnormal immune response, encapsulation	abnormal immune response phenotype; thought to prime blood cells for encapsulation response. N-glycosylation pathway	Mortimer et al. 2012 (DOI: 10.1371/journal.ppat.1002819).
FBgn0015924	crq	croquemort	C0	immune response, phagocytosis	scavenger receptor, expressed in macrophages. promotes apototic cell clearance. CD36 paralog. mutant flies have "chronic state of immune activation/increased Upd3 production," required in phagocytes for efficient uptake of bacteria and fungi. Involved in immune response regulating cell surface receptor signaling pathway involved in phagocytosis.	Guillou et al. 2016 (DOI: 10.1371/journal.ppat.1005961), Stuart et al. 2005 (DOI: 10.1083/jcb.200501113).
FBgn0043841	vir-1	virus-induced RNA 1	C0	immune response, anti-viral response	produced by promoter induced by viral infection; expression regulated by JAK/STAT. can be used a marker for induction of an antiviral response; abnormal immune response phenotype.	Dostert et al. 2005 (DOI: 10.1038/ni1237).
FBgn0261547	Exn	Ephexin	C0	immune response, anti-parasitoid wasp	a RhoGEF with an abnormal immune response phenotype; involved in anti-parasitoid immune response.	Howell et al. 2012 (DOI: 10.1007/s00251-011-0571-3).
FBgn0003261	Rm62	Rm62	C0	immune response, anti-viral response	RNA helicase involved in innate immunity against 3 characterized viruses: RVFV, LACV, and bunyavirus.	Moy et al. 2014 (DOI: 10.1016/j.cell.2014.06.023).
FBgn0037906	PGRP-LB	Peptidoglycan recognition protein LB	C0	Imd pathway, signaling cascade	scavenges DAP-type peptidoglycan (in gram negative and some gram positive) bacteria, when found Rel can be released. Negative regulator of the Imd pathway; negative regulator of biosynthetic process of antibacterial peptides.	Zaidman-Remy et al. 2006 (DOI: 10.1016/j.immuni.2006.02.012).
FBgn0013983	imd	immune deficiency	C0	Imd pathway, core component	immune deficiency pathway, defense response to gram negative bacteria, regulates antibacterial response.
FBgn0264975	Nrg	Neuroglian	C8	immune response, anti-parasitoid wasp	septate junction component with an abnormal immune response phenotype; required for hemocytes to encapsulate parasitic wasp eggs.	Williams 2009 (DOI: 10.1186/1471-2172-10-17).
FBgn0032256	RluA-2	RluA pseudouridine synthase 2	C8	defense response to bacteria	pseudouridine synthase, defense response to gram negative bacteria. Positive regulation of immune response.	Identified in Cronin et al. 2009 (DOI: 10.1126/science.1173164), an RNAi screen to identify genes in intestinal pathogenic bacterial infection.
FBgn0034246	Dcr-2	Dicer-2	C8	Toll signaling pathway, positive regulator	RNAse III family of dsRNA-specific endonucleases, cuts long dsRNAs into siRNAs in viral defense (RNAi pathway). Positive regulation of Toll signaling pathway. Dcr-2 enhances gish.
FBgn0000723	FER	FER tyrosine kinase	C8	regulator of JNK signaling	actin cable formation in leading edge for dorsal closure; innate immune response phenotype based on biological ancestry. Regulator of JNK signaling.	Li et al. 2019 (DOI: 10.1111/cpr.12656).
FBgn0266411	sima	similar	C8	immune response, autophagy	insulin receptor signaling component involved in adaptive response to hypoxia. Positive regulation of autophagy. "Deletion of Hif1-alpha homolog sima results in hypersensitivity to infection due to deregulated NFKB."	Bandarra et al. 2015 (DOI: 10.1242/dmm.017285).
FBgn0005632	faf	fat facets	C8	Imd pathway	Imd/NFKB signaling cascade. Regulates IMD signaling cascade at later stages of infection by inhibiting AMP expression.
FBgn0015296	shc	SHC-adaptor protein	C8	anti-parasitoid wasp	Receptor tyrosine kinase signaling, border cell migration phenotypes. Regulates anti-parasitoid immune response.	Bianco et al. 2007 (DOI: 10.1038/nature05965).
FBgn0013576	mtd	mustard	C8	immune response, AMP expression and antibacterial response	ecdysone-regulated; involved in AMP expression independent of Imd signaling (suppresses expression of the AMP encoded by DptA). Defense response to Gram negative bacteria.
FBgn0025630	Rtca	RNA 3'-terminal phosphate cyclase	C8	N/A	RNA 3' phosphate cyclase involved RNA processing and negative regulation of axon regeneration.
FBgn0015765	p38a	p38a MAP kinase	C8	immune response, antibacterial response	MAP kinase responsive to diverse stresses and "defense response to other organisms." Atf2 activation, immune response, and negative regulation of antimicrobial humoral response.	Han et al. 1998 (DOI: 10.1128/MCB.18.6.3527), Ha et al. 2009 (DOI: 10.1038/ni.1765).
FBgn0265998	Doa	Darkener of apricot	C8	Toll signaling pathway, positive regulator	serine/threonine protein kinase involved in RNA maturation and positive regulation of Toll/NFKB pathway, AMP production.	Kanoh et al. 2015 (DOI: 10.1126/scisignal.2005971).
FBgn0004360	Wnt2	Wnt oncogene analog 2	C8	Other signaling (Wnt signaling)	Wnt signaling component; implicated in the regulation of virus phagocytosis in Drosophila.
FBgn0034894	sigmar	salivary glands marred	C8	JNK signaling, autophagy	JNK signaling; contributes to autophagy and cytoskeletal remodeling. Expression levels responsive to the TNF ligand eiger. Positive regulation of autophagic/apoptotic processes. Immune stimulation of the Imd pathway also activates the JNK pathway; JNK expression may temporarily contol the expression of some AMP genes.	Ferrandon et al. 2007 (DOI: 10.1038/nri2194).
FBgn0013987	MAPk-Ak2	MAP kinase activated protein-kinase-2	C8	regulator of JNK signaling	Calcium/calmodulin-dependent protein kinase family member previously reported expressed in the ovary. Involved in regulation of JNK signaling. Activated Tak1 mediates p38 MAPk and IKK activation. Implicated in stress response to salt.	Larochelle and Suter 1995 (DOI: 10.1016/0378-1119(95)00279-f).
FBgn0260745	mfas	midline fasciclin	C8	immune response, hemocyte proliferation	Cell adhesion protein. Upd-responsive gene (regulated by JAK/STAT). Negative regulation of hemocyte proliferation (genetic interaction with hopscotch).	Bina et al. 2010 (DOI: 10.1038/embor.2010.1).
FBgn0261565	Lmpt	Limpet	C4	antifungal defense	Abnormal immune response phenotype; involved in defense against fungus.	Jin et al. 2008 (DOI: 10.1371/journal.ppat.1000168).
FBgn0263995	cpo	couch potato	C4	immune response, hemocyte proliferation	Regulation of hemocyte proliferation (mutant phenotype). GO: Drosophila signaling pathways, immune system process.	Sinenko et al. 2010 (DOI: 10.1182/blood-2010-03-276998).
FBgn0261797	Dhc64C	Dynein heavy chain 64C	C4	immune response, encapsulation	Dynein motor complex component with functions in oocyte polarity and border cell migration. Abnormal immune response phenotype (encapsulation).	Yang et al. 2012 (DOI: 10.1371/journal.pone.0040632), Howell et al. 2012 (DOI: 10.1007/s00251-011-0571-3).
FBgn0041180	Tep4	Thioester-containing protein 4	C4	antifungal defense	Participates in the cellular immune response to some gram-negative bacteria. GO: response to fungus.
FBgn0250823	gish	gilgamesh	C4	Other signaling (Wnt signaling)	Positive regulator of Hh/Wnt signaling. Genetic interactions with Dcr-2. Also known as CK1 gamma; CK1 alpha has been found to protect WAVE from degradation, regulating cell shape/motility in the immune response.	Hirschhauser et al. 2021 (DOI: 10.1242/jcs.258891).
FBgn0026597	Axn	Axin	C4	other signaling (Wnt signaling)	Key scaffolding protein for Wnt signaling (negative regulator). Involved in ovarian follicle cell development; part of the beta catenin destruction complex.	Dai et al. 2017 (DOI: 10.1038/s41467-017-01322-9).
FBgn0014018	Rel	Relish	C4	Imd pathway, core component	Downstream core component of the Imd pathway (NFKB ortholog). Involved in defense against bacteria. Genetic interaction (suppression) with norpA (decreases in a feedback loop to stop the immune response).
FBgn0033402	Myd88	Myd88	C4	Toll pathway, core component	Toll pathway adaptor.
FBgn0014396	tim	timeless	C4	immune response, phagocytosis	Circadian rhythm maintenance. Implicated in phagocytosis. GO: Drosophila signaling pathways.
FBgn0025641	DAAM	Dishevelled Associated Activator of Morphogenesis	C4	N/A	Actin assembly factor regulated by RhoGTPases. GO: Drosophila signaling pathways.
FBgn0085370	Pde11	Phosphodiesterase 11	C4	immune response, antiviral	Cell signaling, regulates intracellular concentration of cAMP/cGMP. GO: TLR4 cascade. Differentially expressed upon infection with Wolbachia and virus.
FBgn0262081	Csk	C-terminal Src kinase	C4	other signaling	Non-receptor tyrosine kinase, tumor suppressor, and Src pathway inhibitor. Implicated in migration. Suppresses Dcr-2. GO: TLR4 cascade, regulation of cell death.	Vidal et al. 2006 (DOI: 10.1016/j.devcel.2005.11.007), Bindhani et al. 2021 (DOI: 10.1002/arch.21849), Lindsey et al. 2021 (DOI: 10.1128/mbio.03472-20).
FBgn0264953	Piezo	Piezo	C4	immune response, anti-parasitoid wasp	Mechanosensitive channel component involved in immune response to parasitic wasps.	Tokusumi et al. 2017 (DOI: 10.1016/j.bbrc.2017.03.116).
FBgn0000721	for	foraging	C4	positive regulator of Toll pathway	Serine/threonine kinase important for learning and memory in behavior. Positive regulator of the Toll/NFKB pathway. Physical interaction with Myd88. Suppresses foxo (Imd signaling pathway core component).
FBgn0003459	stwl	stonewall	C4	cell death	Germline stem cell maintenance, associated with heterochromatin. Involved in survival of genotoxic stress (inhibition of DNA replication). Physical interaction with Rel. GO: TLR4 cascade, immune system process.
FBgn0000427	dec	defective chorion	C4	N/A	eggshell formation. GO: TLR4 cascade
FBgn0032733	CG15170	-	C4	N/A	May be involved in wound healing. GO: TLR4 cascade
FBgn0003447	sn	singed	C4	N/A	actin bundling/crosslinking. GO: TLR4 cascade, wound healing, immune system process.
FBgn0265137	Spn42Da	Serpin 42Da	C4	N/A	Hormone processing. Serpin inhibitor disruption > Toll activation. Genetic interaction: suppression of norpA.
FBgn0262738	norpA	no receptor potential A	C4	immune response, antibacterial response	Downstream of Hh signaling pathway regulating gut immune response to bacterial uracil. Implicated in "mucosal immune response." Suppressed by Rel; decreases in a feedback loop to stop the immune response.	Ha et al. 2009 (DOI: 10.1038/ni.1765).
FBgn0025631	moody	moody	C4	N/A	Actin regulator. GO: TLR4 cascade
FBgn0004587	B52	B52	C4	immune response, anti-viral response	mRNA splicing; defense response to virus.	Panda et al. 2014 (DOI: 10.1073/pnas.1410087111).
FBgn0032487	Ski6	Ski6	C4	immune response, anti-viral response	Regulates gene expression. Ski complex implicated in RNA degradation and defense response to virus. GO: TLR4 cascade, defense response to virus.	Molleston et al. 2016 (DOI: 10.1101/gad.284604.116).
FBgn0032006	Pvr	PDGF- and VEGF-receptor related	C4	regulator of JNK signaling, immune response	Receptor tyrosine kinase, activates Ras/Raf/MAPK, PI3K, TorC1. Involved in negative regulation of innate immune response. Negative regulation of humoral immune response, positive regulation of JNK cascade. Immune cell proliferation.	Bond and Foley 2012 (DOI: 10.1074/jbc.M112.378018), Tsuzuki et al. 2014 (DOI: 10.1038/ncomms5628).
FBgn0000173	ben	bendless	C4	Imd pathway, core component; regulator of JNK signaling	E2-ubiquitin conjugating ligase, Imd signaling pathway core component. Positive regualation of JNK cascade. Suppressed by Tak1; suppresses scrib and egr. Forms a complex with eff, UEV1a, lap2 to ubiquitinate either TAB2 or FADD.
FBgn0001297	kay	kayak	C4	Imd pathway, core component	Transcription factor and Imd signaling pathway core component. Suppresses SkpA.
FBgn0003256	rl	rolled	C4	immune response, defense to virus, other signaling	RAS/MAPk pathway. Implicated in immune system development and defense response to virus. Pvr signaling core component. GO: TLR4 cascade, response to virus. Genetic interaction with kay.	Xu et al. 2013 (DOI: 10.1073/pnas.1303193110).
FBgn0260439	Pp2A-29B	Protein phosphatase 2A at 29B	C4	positive regulator of Toll pathway, other signaling	Links mts and various substrates > various downstream effects. May modulate NFKB activation. Positive regulation of Toll signaling pathway. GO: TLR4 cascade, Myd88 cascade.	Kanoh et al. 2021 (DOI: 10.1016/j.isci.2021.103473).
FBgn0265784	CrebB	Cyclic-AMP response element binding protein B	C4	N/A	Binds CRE sequence in viral promoters (transcription activator). Physical interactions with foxo and Rel.
FBgn0003023	otu	ovarian tumor	C0	negative regulator of Imd pathway	Essential for fertility and germ cell division/differentiation. Negative regulation of peptidoglycan recognition protein signaling. Negative regulator of Imd signaling pathway.
FBgn0034647	pirk	poor Imd response upon knock-in	C0	negative regulator of Imd pathway	Negative regulator of Imd pathway- acts at the level of PGRP-LC product detection. Regulated by Imd pathway; establishes a negative feedback loop adjusting Imd pathway activity to the severity of the infection.
FBgn0030734	CG9911 (ERp44)	Endoplasmic reticulum protein 44	C3	N/A	Protein disulfide isomerase protein folding; active in ER/ER-Golgi intermediate compartment. Gene group: protein isomerases (function as chaperones within the ER to ensure correct folding of secreted/cell surface proteins during their maturation).
FBgn0035715	Ist1	-	C3	N/A	Endosome transport via multivesicular body sorting pathway and protein localization; predicted to be located in the endosome.
FBgn0001248	Idh	Isocitrate dehydrogenase	C0, C3, C6	N/A	NADP reducing enzyme. Cellular response to oxidative stress. Involved in isocitrate metabolic process. Human orthlogs of this gene implicated in autoimmune diseases and cancer.
FBgn0263289	scrib	scribble	C0, C3	abnormal immune response	Abnormal immune response phenotype. Synonym: immune response deficient 15. Enhanced by kay.	Wu et al. 2001 (DOI: doi.org/10.1093/genetics/159.1.189).
FBgn0061198	HSPC300	Haematopoietic stem/progenitor cell protein 300	C3	immune response, phagocytosis	Subunit of SCAR/WAVE complex; activates Arp2/3 at the plasma membrane for protrusion formation. May be involved in regulation of actin dymanics for phagocytic cup formation.
FBgn0035227	Iml1	Increased minichromosome loss 1	C4	immune response, autophagy	Component of GATOR1 complex; inhibits mTor in response to amino acid starvation. GO: positive regulation of autophagy. GATOR1 complex regulatation of the TORC1 pathway promotes autophagy during nutrient starvation.
FBgn0082598	akirin	akirin	C6	regulator of Imd pathway	Effector of Imd pathway (acts downstream of, or at the level of, NFKB (Rel)). Contributes to activation of a subset of Rel effector genes.
FBgn0024222	IKKβ	I-kappaB kinase β	C5	Imd pathway, core component	Core component of Imd signaling pathway; participates in activation of Rel. A component of the IKK complex (with key).
FBgn0283521	lola	longitudinals lacking	C5, C6	regulator of Imd pathway	Positive regulator of Imd signaling pathway.
FBgn0003495	spz	spatzle	C5	Toll pathway, core component	Secreted protein; after cleavage by an extracellular serine protease (easter or SPE) can induce the dimerization of Toll to activate the Toll signaling pathway. Toll/NFKB signaling pathway core components.
