## Supplemental Table 9 for "Transcriptome analysis reveals temporally regulated genetic networks during *Drosophila* border cell collective migration"

### Sheet: Sheet1
FBgn	Gene Symbol	Gene Name	Coexpression Cluster Expression	Associated GO Terms (†: Flybase GO terms)	Category (*: predicted function or localization)	Annotation Notes	References
FBgn0086912	mbm	mushroom body miniature	C5	ribonucleoprotein complex biogenesis, ribosomal small subunit biogenesis	pre-40S (small) ribosomal subunit	Zinc finger containing protein localized to nucleolus. PHD finger superfamily protein required for small ribosomal subunit biogenesis; transcriptionally regulated by Myc. Orthologs in other Drosophila species are eukaryotic translation initiation factors.	Hovhanyan et al. 2014 (DOI: 10.1128/MCB.00658-13).
FBgn0021874	Nle	Notchless	C5	ribonucleoprotein complex biogenesis, ribiosome biogenesis, ribosomal large subunit assembly	pre-60S (large) ribosomal subunit*	Regulates Notch activity (both a positive and negative regulator of Notch signaling). GO: ribosomal large subunit assembly. Predicted to be active in the nucleolus.
FBgn0015521	RpS21	Ribosomal protein S21	C5	rRNA processing, rRNA metabolic process, maturation of SSU-rRNA from tricistronic rRNA transcript, major pathway of rRNA processing in the nucleolus and cytosol	cytoplasmic 40S (small) ribosomal subunit	Associated with ribosome component; may act as a translation initiation factor. Involved in ribosome strcture/regulation of cell proliferation. Located in the cytosolic ribosome (part of the cytosolic small ribosomal subunit). Gene group: cytoplasmic small ribosomal proteins.	Marygold et al. 2007 (DOI: 10.1186/gb-2007-8-10-r216).
FBgn0031628	CG3294	-	C5	ribonucleoprotein complex biogenesis, RNA processing, major pathway of rRNA processing in the nucleolus and cytosol, ribosomal large subunit assembly	cytoplasmic translation/ modification; mRNA binding	mRNA binding. Predicted to be part of U12-type spliceosomal complex and U2AF complex.
FBgn0086451	l(2)k09022	lethal (2) k09022	C5	ribonucleoprotein complex biogenesis, ribosome biogenesis, rRNA processing, maturation of SSU-rRNA from tricistronic rRNA transcript, ribosomal small subunit biogenesis, major pathway of rRNA processing in the nucleolus and cytosol	maturation of rRNA from tricistronic precursor*	Nucleolar processing of pre-18S ribosomal RNA. GO: snoRNA binding, maturation of SSU-rRNA from tricistronic transcript, part of 90S-preribosome. Listed in KEGG pathway for ribosome biogenesis in eukaryotes.
FBgn0032919	CG9253 (pths)	porthos	C5	ribonucleoprotein complex biogenesis, RNA processing, major pathway of rRNA processing in the nucleolus and cytosol, metabolism of RNA	rRNA modification	DEAD-box RNA helicase involved in rRNA processing. Positive regulation of ribosome biogenesis (mutant phenotype). Active in nucleolus.	Emtenani et al. 2022 (DOI: 0 .15252/embj.2021109049), Martin et al. 2022 (DOI:10.1016/j.devcel.2022.03.005).
FBgn0033548	CG7637	-	C5	ribonucleprotein complex biogenesis, ribosome biogenesis, rRNA processing	rRNA modification*	Gene group: H/ACA small nucleolar ribonucleoprotein complex. Predicted to be required for ribosome biogenesis; part of a complex which catalyzes pseudouridylation of rRNA. GO: snoRNA binding.
FBgn0034879	Rrp4	Rrp4	C5	ribonucleprotein complex biogenesis, ribosome biogenesis, rRNa processing, major pathway of rRNA processing in the nucleolus and cytosol, rRNA 3' end processing	rRNA modification*	GO: predicted to be involved in mRNA/rRNA catabolism; trimming to generate mature 5.8S rRNA. Located in nuclear lamina. Gene group: RNA exosome complex.
FBgn0286051	Rexo5	RNA exonuclease 5	C5	ribonucleprotein complex biogenesis, rRNA processing, rRNA 3' end processing,	rRNA modification	Involved in rRNA and snoRNA 3' end processing (mutant phenotypes). Gene group: 3'-5' exoribonucleases. Located in nucleus and nucleolus (by direct assay).
FBgn0036686	CG7728	-	C5	ribonucleoprotein complex biogenesis, rRNA processing, maturation of SSU-rRNa from tricistronic rRNA precursor, ribsomal small subunit biogenesis	90S/SSU rRNA*	Involved in GTP binding, GTPase activity, and U3 snoRNA binding activity. Predicted to be involved in endonucleolytic cleavage of the rRNA precursor and maturation of SSU-rRNA from the transcript. Predicted to be part of the 90s preribosome. Human/yeast ortholog: BMS1 ribosome biogenesis factor. Gene group: other GTPases. Listed in KEGG pathway for ribosome biogenesis in eukaryotes. Predicted to …
FBgn0036828	CG6841	pre-mRNA processing factor 6	C5	ribonucleprotein complex biogenesis, RNA processing, major pathways of rRNA processing in the nucleolus and cytosol, metabolism of RNA, ribosomal large subunit assembly	small RNP components* (nucleus)	Gene group: U5, U4-U6-U5 small nuclear ribonucleoprotein particle (part of catalytic step 2 spliceosome). Predicted to bind RNA and splice mRNA (via spliceosome). Predicted to be located in the nucleus.
FBgn0000100	RpLP0	Ribosomal protein LP0	C5	ribonucleprotein complex biogenesis, RNA processing, major pathways of rRNA processing in the nucleolus and cytosol, metabolism of RNA, ribosomal large subunit assembly	Large 60S subunit	Ribosomal protein involved in large subunit assembly. Determined by direct assay to be a structural ribosome constituent. Gene group: cytoplasmic large ribosomal proteins.	Marygold et al. 2007 (DOI: 10.1186/gb-2007-8-10-r216).
FBgn0003483	spn-E	spindle E	C5	ribonucleprotein complex biogenesis, ribosomal large subunit assembly	cytoplasmic translation/ modification; gene regulation	Probable ATP-binding RNA helicase. Represses transposable elements; implicated in gene silencing during oogenesis. Belongs to DEAD box helicase family. Involved in the piRNA metabolic process. Dorsal appendage, egg chamber, and oocyte phenotypes.
FBgn0038585	Non3	Novel nucleolar protein 3	C5	ribonucleprotein complex biogenesis, RNA processing, ribosomal large subunit assembly	pre-60S (large) ribosomal subunit*	Involved in mitotic spindle assembly. GO: ribosomal large subunit assembly, rRNA binding, maturation of LSU-rRNA from rRNA precursor transcript. Located in nucleolus. Human/yeast ortholog RPF2 (ribosome production factor).
FBgn0010770	ppan	peter pan	C5	ribonucleprotein complex biogenesis, ribosome biogenesis, ribosomal large subunit assembly	pre-60S (large) ribosomal subunit*	Required for normal oogenesis. Ribosomal large subunit assembly. GO: rRNA binding, ribosomal large subunit assembly, part of the preribosome (large subunit precursor). Predicted to be a nuclear gene.	Zielke et al. 2022 (DOI: 0.1016/j.devcel.2022.03.018).
FBgn0039404	CG14543	-	C5	ribonucleoprotein complex biogenesis, rRNA processing, maturation of SSU-rRNa from tricistronic rRNA precursor, ribsomal small subunit biogenesis	maturation of rRNA from tricistronic precursor*	Predicted to be involved in SSU-rRNA maturation from tricistronic rRNA precursor (GO). Human/yeast ortholog TSR2 (TSR2 ribosome maturation factor). Predicted to be active in nucleus.
FBgn0052344	CG32344	-	C5	ribonucleoprotein complex biogenesis, ribosome biogenesis, rRNA processing	rRNA modification*	Predicted RNA helicase; predicted to be involved in rRNA processing. Gene group: DEAD-box RNA helicases. Predicted to be active in nucleolus.
FBgn0259704	Nsun5	Nop2/Sun-like domain containing protein 5	C5	ribonucleprotein complex biogenesis, rRNA processing	rRNA modification*	Nop2/Sun-domain containing protein 5. Predicted to catalyze m5C methylation of 28S rRNA. Gene group: other methyltransferases. GO predicts function in rRNA/RNA base methylation; active in nucleolus (predicted).
FBgn0032393	Nfs1	Nfs1 cysteine desulfurase	C5	ribonucleprotein complex biogenesis, ncRNA/RNA processing	cytoplasmic translation/ modification; RNA/tRNA modification*	Cysteine desulfurase. Located in nucleus and cytosol (direct assay). Gene group: sulfurtransferases, NifS/IscS subfamily. Predicted via GO to be involved in mitochondrial tRNA thio-modification.
FBgn0038861	CG7009	tRNA methyltransferase 7-34	C5	ribonucleprotein complex biogenesis, ncRNA/RNA processing	cytoplasmic translation/ modification; RNA/tRNA modification	Methylates tRNA anticodon loop. Gene group: tRNA methyltransferases. GO: cytoplasmic translation, RNA methylation.
FBgn0039508	CG3368	-	C5	ribonucleprotein complex biogenesis, ncRNA/RNA processing	cytoplasmic translation/ modification; RNA/tRNA modification*	Predicted via GO to be involved in tRNA methylation.
FBgn0284253	LeuRS	Leucyl-tRNA synthetase	C5	ribonucleprotein complex biogenesis, ncRNA metabolic process	cytoplasmic translation/ modification; RNA/tRNA modification	Predicted leucine-tRNA ligase activity. Gene group: cytoplasmic aminoacyl-tRNA synthetases/aminoacyl-tRNA editing hydrolases. Catalyze ligation of amino acids to cognate tRNAs in the cytoplasm/catalyze hydrolysis of incorrectly aminoacylated tRNA.
FBgn0024987	ssx	sister-of-Sex-lethal	C5	ribonucleprotein complex biogenesis, RNA processing	cytoplasmic translation/ modification; RNA splicing/degradation.	RNA/mRNA binding, regulation of RNA splicing (mutant phenotype, direct assay). Predicted to be part of ribonucleoprotein complex. Predicted to be active in cytoplasmic stress granule, cytosol and nucleus.
FBgn0028734	Fmr1	Fragile X messenger ribonucleoprotein 1	C5	ribonucleprotein complex biogenesis, RNA processing	cytoplasmic translation/ modification; gene regulation	RNA binding, neural growth brake regulating RNA trafficking/translation and neuronal excitability. "Polyribosome associated." DEAD/H-box RNA helicase binding, part of messenger ribonucleoprotein complex. In cytoplasmic ribonucleoprotein granule. Localizes to specific m6A-containing RNAs as a complex with m6A reader Ythdf.
FBgn0035162	Sf3b3	Splicing factor 3b subunit 3	C5	ribonucleprotein complex biogenesis, RNA processing, major pathway of rRNA processing in the nucleolus and cytosol, metabolism of RNA	Small RNP components* (nucleus)	pre-mRNA binding/splicing component, part of small nuclear ribonucleoprotein. Gene group: SAGA complex. U2 small ribonucleoprotein particle. Predicted to be active in nucleus.	Mount and Salz, 2000 (DOI: 10.1083/jcb.150.2.F37).
FBgn0263396	sqd	squid	C5	ribonucleprotein complex biogenesis, RNA processing, major pathway of rRNA processing in the nucleolus and cytosol, metabolism of RNA, nuclear transport	cytoplasmic translation/ modification; gene regulation	hnRNPa RNA binding protein, localizes/regulates translation of grk in oogenesis. GO: mRNA 3' UTR binding, RNA binding. Located in nucleus. Gene group: spliceosome complex A.	Johnstone and Lasko 2001 (DOI: 10.1146/annurev.genet.35.102401.090756).
FBgn0039566	CG4849	-	C5	ribonucleprotein complex biogenesis, RNA processing, major pathway of rRNA processing in the nucleolus and cytosol, metabolism of RNA	Small RNP components (cytoplasm)	Part of small ribonucleoprotein complex, translational GTPase that controls protein synthesis on the ribosome. Gene group: spliceosome complex A. Located in cytoplasm.
FBgn0284251	l(2)05287	lethal (2) 05287	C5	major pathway of rRNA processing in the nucleolus and cytosol, rRNA processing, metabolism of RNA	rRNA modification*	Predicted to be involved in RNA binding. GO: positive regulation of rRNA processing. Included in KEGG pathway for ribosome biogenesis in eukaryotes. Predicted to be active in the nucleolus.
FBgn0050349	CG30349	-	C5	major pathway of rRNA processing in the nucleolus and cytosol, rRNA processing, metabolism of RNA	maturation of rRNA from tricistronic precursor*	Predicted to be involved in maturation of SSU-rRNA from rRNA precursor transcript (via GO). Listed in KEGG pathway for ribosome biogenesis in eukaryotes. Predicted to be active in nucleolus.
FBgn0034734	CG4554	-	C5	major pathway of rRNA processing in the nucleolus and cytosol, rRNA processing, metabolism of RNA	90S/SSU rRNA*	Predicted to be a part of the 90s preribosome and small subunit processome (via GO). Human/yeast ortholog UTP20 (UTP20 small subunit processome component). Reactome pathway: major pathway of rRNA processing in the nucleolus and cytosol. Predicted to be active in the nucleolus.
FBgn0029897	RpL17	Ribosomal protein L17	C5	major pathway of rRNA processing in the nucleolus and cytosol, metabolism of RNA	Large 60S subunit	Structural ribosome component (cytosolic ribosome, predicted to be involved in cytoplasmic translation). Gene group: cytoplasmic large ribosomal proteins.	Marygold et al. 2007 (DOI: 10.1186/gb-2007-8-10-r216).
FBgn0033483	egr	eiger	C5	major pathway of rRNA processing in the nucleolus and cytosol, metabolism of RNA	N/A (excluded from analysis)	TNF superfamily ligand; activates intracellular JNK pathway. Included for phenotype in Drosophila ribosomal protein mutants.	Wada et al. 2021 (DOI: 10.1242/dev.198705).
FBgn0003943	Ubi-p63E	Ubiquitin-63E	C5	major pathway of rRNA processing in the nucleolus and cytosol, metabolism of RNA	N/A (excluded from analysis)	Polyubiquitination precursor, produces 10 ubiquitin molecules that target proteins; potential fusion with ribosomal proteins.
FBgn0010660	Nup214	Nucleoporin 214kD	C5	major pathway of rRNA processing in the nucleolus and cytosol, metabolism of RNA	Nuclear export	Nuclear pore export, part of the nuclear pore complex. Positive regulation of RNA export from the nucleus. Gene group: nuclear pore complex, listed in the KEGG pathway for RNA transport. Located in nuclear envelope.	Xylourgidis et al. 2006 (DOI: 10.1242/jcs.03201).
FBgn0027602	CG8611	-	C6	ribosome biogenesis, ribonucleoprotein complex biogenesis	rRNA modification*	"Probable" ATP-dependent RNA helicase, predicted to be involved in ribosome biogenesis (via GO). Gene group: DEAD-BOX RNA helicases. Predicted to be active in nucleus.
FBgn0263510	nclb	no child left behind	C6	ribosome biogenesis, ribonucleoprotein complex biogenesis	maturation of rRNA from tricistronic precursor	Positive regulation of ribosome biogenesis; regulates Pol I-mediated rRNA biogenesis. Also known as PWP1, found to associate with chromatin; is necessary for nutrient-induced expression of 5S rRNA. Located in nucleolus/nucleoplasm.	Liu et al. 2018 (DOI: 10.1242/bio.037911).
FBgn0036035	CG18178	-	C6	ribosomal large subunit biogenesis, maturation of LSU-rRNA, maturation of 5.8S rRNA, ribosome biogenesis, rRNA processing	pre-60S (large) ribosomal subunit*	Predicted to be involved in 5.8S/LSU rRNA maturation (via GO), predicted preribosome component (large subunit precursor). Predicted to be active in nucleolus.
FBgn0036124	CG7839	-	C6	ribosome biogenesis, ribonucleoprotein complex biogenesis	N/A (excluded from analysis)	Predicted to be active in nucleus. Yeast homolog MAK21 is required for 60S ribosomal subunit biogenesis. Human ortholog CEBPZ.
FBgn0036254	CG5645	-	C6	ribosome biogenesis, ribonucleoprotein complex biogenesis, RNA processing, ribosomal small subunit biogenesis, maturation of SSU-rRNA/ 5.8S rRNA	maturation of rRNA from tricistronic precursor*	Predicted to be involved in endonucleolytic rRNA cleavage to separate SSU-rRNA from 5.8S rRNA and LSU-rRNA in tricistronic precursor. Predicted to be a part of the 90S preribosome.
FBgn0036514	CG12301	-	C6	ribosome biogenesis, ribonucleoprotein complex biogenesis, RNA processing	pre-40S (small) ribosomal subunit*	Predicted to be involved in rRNA processing and a part of small subunit processome. Orthologous to UTP14A and UTP14C (small subunit processome components). Listed in KEGG pathway for ribosome biogenesis in eukaryotes. Predicted to be active in nucleolus.
FBgn0037073	Tsr1	Tsr1 ribosome assembly factor	C6	ribosome biogenesis, ribonucleoprotein complex biogenesis, RNA processing, ribosomal small subunit biogenesis, maturation of SSU-rRNA	pre-40S (small) ribosomal subunit	Required during maturation of 40s ribosomal subunit in the nucleolus. Predicted to be involved in endonucleolytic clevage of tricistronic subunit. Gene group: other GTPases.
FBgn0037137	Nopp140	Nopp140	C6	ribosome biogenesis, rRNA processing	small RNP components* (nucleolus)	Predicted chaperone for small ribonucleoprotein particle assembly in Cajal bodies/transit to nucleoli. Involved in ribosome biogenesis (mutant phenotype). Associated with pre-RNA/methylation of rRNA. Located in nucleolus.	He et al. 2015 (DOI: 10.1007/s00412-014-0490-9), McCain et al. 2006 (DOI: 10.1007/s00441-005-0044-9).
FBgn0038146	CG9799	-	C6	ribosome biogenesis, rRNA processing	90S/SSU rRNA*	Predicted to be involved in rRNA processing, predicted part of Pwp2p-containing subcomplex of 90S preribosome and small-subunit processome. Listed in KEGG pathway for ribosome biogenesis in eukaryotes. Reactome pathway: major pathway of rRNA processing in nucleolus and cytosol.
FBgn0038473	Ns1	Nucleostemin 1	C6	ribosome biogenesis, rRNA processing, ribosomal large subunit biogenesis, growth	Nuclear export	GTPase; enriched in “peripheral granular components of” nucleoli, required for nucleolar release of large ribosomal subunit. Gene group: YLQF/YAWG GTPases/other ATPases.
FBgn0266581	pit	pitchoune	C6	ribosome biogenesis, rRNA processing, ribosomal large subunit biogenesis, maturation of LSU-rRNA	maturation of rRNA from tricistronic precursor*	RNA-dependent helicase, “may have a role in ribosome biogenesis," predicted to be involved in maturation of LSU-rRNA from tricistronic precursor. Gene group: DEAD-box RNA helicases.	Zielke et al. 2022 (DOI: 0.1016/j.devcel.2022.03.018).
FBgn0022069	Nnp-1	Nnp-1	C6	ribosome biogenesis, ribonucleoprotein complex biogenesis, RNA processing	maturation of rRNA from tricistronic precursor*	May be involved in 28S rRNA generation. Predicted to be a part of preribosome (large and small subunit precursors). Human ortholog ribosome RNA processing 1 (Nnp-1 belongs to the RRP1 family). Predicted to be active in nucleus.
FBgn0010926	l(3)07882	lethal (3) 07882	C6	ribosome biogenesis, rRNA processing, ribosomal small subunit biogenesis	pre-40S (small) ribosomal subunit*	Nucleolar processing of pre-18s rRNA, nuclear export of 40S pre-ribosomal subunit to the cytoplasm (by similarity). Predicted in snoRNA binding and maturation of SSU-rRNA. Predicted to be active in nucleolus.
FBgn0001986	Mtr4	Mtr4 helicase	C6	ribosome biogenesis, mRNA/ rRNA processing, maturation of 5.8S rRNA	rRNA modification*	RNA helicase involved RNA binding. Predicted in rRNA maturation (5.8S rRNA) and RNA catabolic process. Gene group: SKI2-like RNA helicases (play a role in RNA degradation, processing, and splicing pathways). Predicted to be active in nucleus. . Reactome: major pathway of rRNA processing in the nucleolus and cytosol.
FBgn0032515	loqs	loquacious	C6	ribosome biogenesis, RNA processing	cytoplasmic translation/ modification; RISC complex	RNA binding. Associated with Dcr1/2 and involved in miRNA and siRNA processing. Gene group: miRNA RISC loading complex/alternative siRNA RISC-loading complex.
FBgn0028577	hfp	half pint	C2, C6	ribosome biogenesis, RNA/mRNA processing/metabolism	cytoplasmic translation/ modification; RNA splicing/degradation.	RNA/mRNA splicing. Located in nucleus. Part of precatalytic spliceosome (gene group: spliceosome complex A). Activates pathway components for downstream RNA degradation via Ski complex. Reactome: major pathway of mRNA splicing.	Breznak et al. 2022 (DOI: 10.1016/j.semcdb.2022.06.004).
FBgn0034598	CG4266	Insulator su(Hw) mRNA adaptor	C6	ribosome biogenesis, RNA/mRNA processing/metabolism	cytoplasmic translation/ modification; RNA binding	mRNA binding, predicted mRNA cleavage/polyadenylation.
FBgn0035318	CG9018	-	C6	ribosome biogenesis, RNA/mRNA processing/metabolism	cytoplasmic translation/ modification; mRNA processing	Predicted to be involved in mRNA 3' end processing and RNA polymerase II binding. Human ortholog RPRD1B (regulation of pre-mRNA domain containing 1B).
FBgn0288470	Cpsf5	Cleavage and polyadenylation specific factor 5	C6	ribosome biogenesis, RNA/mRNA processing/metabolism	cytoplasmic translation/ modification; mRNA processing	Predicted to be involved in mRNA polyadenylation/binding. Predicted to be a part of mRNA cleavage factor complex.
FBgn0263603	Zn72D	Zinc-finger protein at 72D	C6	ribosome biogenesis, RNA/mRNA processing/metabolism	cytoplasmic translation/ modification; RNA binding	Zinc finger protein, RNA binding and splicing (specifically splicing of the mle transcript). Part of ribonucleoprotein complex.
FBgn0038811	Pus1	Pseudouridine synthase 1	C6	ribosome biogenesis, RNA/mRNA processing/metabolism	cytoplasmic translation/ modification; RNA/tRNA modification	Involved in mRNA/tRNA psedouridine synthesis, RNA binding. Gene group: psuedouridine synthases.
FBgn0004882	orb	oo18 RNA-binding protein	C6	ribosome biogenesis, RNA/mRNA processing/metabolism, regulation of translation	cytoplasmic translation/ modification; gene regulation	RNA binding protein required for egg chamber formation/polarity. Predicted to be involved in mRNA translation, ribosome binding. Predicted to be part of messenger ribonucleoprotein complex.
FBgn0039229	Saf-B	Scaffold attachment factor B	C6	ribosome biogenesis, RNA/mRNA processing/metabolism	cytoplasmic translation/ modification; gene regulation	Predicted to be involved in mRNA binding and splicing, located in nuclear matrix and nucleoplasm. GO: regulation of transcription/alternative mRNA splicing. Reactome pathway: SUMOylation of transcription cofactors.
FBgn0001215	Hrb98DE	Heterogeneous nuclear ribonucleoprotein at 98DE	C6	ribosome biogenesis, RNA/mRNA processing/metabolism, regulation of translation	Small RNP components (nucleus)	Nuclear RNA binding protein, involved in hnRNA stability/translation and regulates germline stem cell fate/tissue polarity patterning. mRNA binding, part of ribonucleoprotein complex. Gene group: spliceosome complex A. Part of RNP complex. Predicted to be located in nucleus.	Matunis et al. 1992 (DOI: 10.1083/jcb.116.2.257).
FBgn0261552	ps	pasilla	C6	ribosome biogenesis, RNA/mRNA processing/metabolism	cytoplasmic translation/ modification; RNA binding	Nuclear RNA binding protein, implicated in splicing (mRNA splicing via spliceosome). GO: mRNA/RNA binding.
FBgn0020306	dom	domino	C6	ribosome biogenesis, RNA/mRNA processing/metabolism	cytoplasmic translation/ modification; gene regulation	SWI2/SNF2 class of DNA-dependent ATPases. Involved in Notch signaling, cell death, and germline stem cell maintenance. Regulation of alternative mRNA splicing. Gene group: TIP60 complex/SNF2-like chromatin remodelers.
FBgn0038964	Nop56	Nop56	C6	ribosome biogenesis, major pathway of rRNA processing in the nucleolus and cytosol, rRNA processing	Small RNP components	Predicted to be involved in rRNA processing. Human ortholog: NOP56 ribonucleoprotein. Gene group: ribonucleoprotein complex. Small nucleolar ribonucleoprotein complex gene. Gene group: C/D small nuclar ribonucleoprotein complex.
FBgn0021761	Nup154	Nucleoporin 154kD	C0, C6	ribosome biogenesis, metabolism of RNA	Nuclear export	Nuclear pore complex, involved in inner nuclear membrane organization. Contributes to karysome morphology and chromatin organization, including attachment to the nuclear envelope in oocytes and nurse cells. Gene group: nuclear pore complex.
FBgn0262647	Nup160	Nucleoporin 160kD	C6	ribosome biogenesis, metabolism of RNA	Nuclear export	Nuclear pore complex component, predicted in poly A + RNA transport. mRNA export from nucleus. Required for nuclear import of Mad/protein import into nucleus (mutant phenotype). Reactome: RNA transport.
FBgn0033929	Tfb1	Transcription factor B1	C3, C6	ribosome biogenesis, metabolism of RNA	N/A (excluded from analysis)	Subunit of TFIIH complex. Involved in RNA polymerase I/II mediated transcription, DNA repair, and cell cycle regulation. Gene group: TFIIH- core complex.
FBgn0003517	sta	stubarista	C6	ribosome biogenesis, ribonucleoprotein complex biogenesis, metabolism of RNA, ribosomal small subunit biogenesis	small 40S subunit	Required for assembly/stability of 40s ribosomal subunit. Processing of 20S rRNA precursor to mature 18S rRNA in late 40s subunit maturation and rRNA processing. Ribosome binding/structural component. Gene group: cytoplasmic small ribosomal proteins.	Marygold et al. 2007 (DOI: 10.1186/gb-2007-8-10-r216).
FBgn0001330	kz	kurz	C6	ribosome biogenesis, ribonucleoprotein complex biogenesis, rRNA processing, major pathway of rRNA processing in the nucleolus and cytosol, ribosomal small subunit biogenesis, maturation of SSU-rRNA	rRNA modification*	RNA helicase involved in rRNA binding/maturation. Ppredicted to be involved in maturation of SSU-rRNA from tricistronic precursor. Gene group: dead-box RNA helicases. Reactome: major pathway of rRNA processing in nucleolus and cytosol.
FBgn0030177	CG2972	-	C6	ribosome biogenesis, ribonucleoprotein complex biogenesis, rRNA processing, ribosomal small subunit biogenesis, maturation of SSU-rRNA	90S/SSU rRNA*	Endoribonuclease activity. Predicted in SSU-rRNA maturation. Predicted to be a part of preribosome (small subunit precursor). Gene group: other endoribonucleases.
FBgn0033557	CG12325	-	C6	ribosome biogenesis, ribonucleoprotein complex biogenesis, rRNA processing, major pathway of rRNA processing in the nucleolus and cytosol, ribosomal small subunit biogenesis, maturation of SSU-rRNA	maturation of rRNA from tricistronic precursor*	Predicted to be involved in SSU-rRNA maturation from tricistronic transcript. Part of Pwp2p-containing subcomplex of 90S preribosome and small-subunit processome. Ribosomal small subunit binding.
FBgn0284246	l(2)k09848	lethal (2) k09848	C6	ribosome biogenesis, ribonucleoprotein complex biogenesis, ribosomal large subunit biogenesis	pre-60S (large) ribosomal subunit*	Predicted to be a part of preribosome (large subunit precursor). Predicted to involved in ribosome biogenesis and active in the nucleolus.
FBgn0028744	CG5033	-	C6	ribosome biogenesis, ribonucleoprotein complex biogenesis, rRNA processing, major pathway of rRNA processing in the nucleolus and cytosol, ribosomal large subunit biogenesis, maturation of LSU-rRNA	pre-60S (large) ribosomal subunit	Required for maturation of rRNAs and formation of large ribosomal subunit. Predicted to be involved in maturation of LSU-rRNA from tricistronic precursor. Reactome: major pathway of rRNA processing in the nucleolus and cytosol.
FBgn0032256	RluA-2	RluA pseudouridine synthase 2	C5, C6, C8	ribosome biogenesis, ribonucleoprotein complex biogenesis, rRNA processing	cytoplasmic translation/ modification; RNA/tRNA modification	Predicted pseudouridine synthase activity. Catalyze the site-speicfic isomerizeation of uridine residues in an RNA chain (most abundant post-transcriptional modification of RNAs.
FBgn0039182	CG5728 (Rrp5)	Ribosomal RNA Processing 5	C5	ribonucleoprotein complex biogenesis, RNA/rRNA processing, major pathway of rRNA processing in the nucleolus and cytosol	pre-40S (small) ribosomal subunit*	RNA binding. Predicted to be a part of small subunit processome. Predicted to be active in nucleolus. Involved in rRNA processing (direct assay).
FBgn0264307	orb2	orb2	C0	actin cytoskeleton organization, cell projection organization, oogenesis (†: ribosome binding)	cytoplasmic translation/ modification; RNA binding	Involved in translational regulation and long-term memory. Binds mRNA 3’-UTRs. Translational repressor of genes involved in neuronal growth, synapse formation and protein turnover. Predicted via GO to be involved in ribosome binding; predicted to be a part of messenger ribonucleoprotein complex.
FBgn0031660	mRpL28	mitochondrial ribosomal protein L28	C1	†: structural constituent of ribosome, mitochondrial translation	Mitochondrial ribosomal proteins	Structural constituent of ribosome. Involved in mitochondrial translation. Part of mitochondrial large ribosomal subunit. Gene group: mitochondrial large ribosomal proteins (found in mitochondrial matrix).	Marygold et al. 2007 (DOI: 10.1186/gb-2007-8-10-r216).
FBgn0017429	CG5989	-	C4	†: ribosome binding	Ribosome/rRNA binding in mitochondria	Located in mitochondrial inner membrane. Ribosome binding. Gene group: SLC55 family of mitochondrial cation/proton exchangers. Has a LETM1-like, ribosome binding domain.
FBgn0024182	waw	waclaw	C5	†: mitochondrial ribosome binding	Ribosome/rRNA binding in mitochondria	Promotes mitochondrial protein synthesis. Binds to mitochondrial ribosomes in a GTP-dependent manner. Gene group: translational GTPases.
FBgn0034001	mRpL41	mitochondrial ribosomal protein L41	C5	†: structural constituent of ribosome	Mitochondrial ribosomal proteins	Structural constituent of ribosome. Predicted to be part of mitochondrial large ribosomal subunit. Gene group: mitochondrial large ribosomal proteins.	Marygold et al. 2007 (DOI: 10.1186/gb-2007-8-10-r216).
FBgn0039339	CG5116	-	C5	†: ribosome binding	cytoplasmic translation/ modification; ribosome binding	Predicted ribosome binding activity. Predicted to be active in cytoplasm. Enables GTP/ribosome binding; contains GTP binding domains.
FBgn0031357	mRpL48	mitochondrial ribosomal protein L48	C6	†: structural constituent of ribosome, mitochondrial translation, mitochondrial ribosome	Mitochondrial ribosomal proteins	Structural constituent of ribosome. Involved in mitochondrial translation; part of mitochondrial large subunit. Gene group: mitochondrial large ribosomal proteins.	Marygold et al. 2007 (DOI: 10.1186/gb-2007-8-10-r216).
FBgn0035534	mRpS6	mitochondrial ribosomal protein S6	C6	†: structural constituent of ribosome, rRNA binding, small ribosomal subunit rRNA binding	Mitochondrial ribosomal proteins	Small ribosomal subunit rRNA binding activity. Structural constituent of the mitochondrial ribosome. Predicted involvement in mitochondrial translation, part of mitochondrial small ribosomal subunit. Gene group: mitochondrial small ribosomal proteins.	Marygold et al. 2007 (DOI: 10.1186/gb-2007-8-10-r216).
FBgn0036853	mRpL21	mitochondrial ribosomal protein L21	C6	†: structural constituent of ribosome, RNA binding, mitochondrial translation, mitochondrial large ribosomal subunit	Mitochondrial ribosomal proteins	Structural constituent of ribosome. Predicted involvement in mitochondrial translation; part of mitochondrial large ribosomal subunit. Gene group: mitochondrial large ribosomal proteins.	Marygold et al. 2007 (DOI: 10.1186/gb-2007-8-10-r216).
FBgn0035422	RpL28	Ribosomal protein L28	C8	†: structural constituent of ribosome, cytoplasmic translation, cytosolic ribosome, cytosolic large ribosomal subunit	Large 60S subunit	Structural constituent of ribosome. Predicted to be involved in cytoplasmic translation. Located in cytosolic ribosome. Gene group: cytoplasmic large ribosomal proteins.	Marygold et al. 2007 (DOI: 10.1186/gb-2007-8-10-r216).
FBgn0029148	NHP2	NHP2	C4	†: maturation of LSU-rRNA, rRNA processing, rRNA pseudouridine synthesis, cytosolic large ribosomal subunit, sno(s)RNA-containing ribonucleprotein complex	rRNA modification*	Required for ribosome biogenesis. Part of a complex which catalyzes pseudouridylation of rRNA (pseudouridine residues may stabilize rRNA conformation). Predicted to be involved in box H/ACA snoRNA binding, rRNA processing, and maturation of LSU-rRNA (via GO). Located in nucleolus. Gene group: H/ACA small nucleolar ribonucleoprotein complex.
FBgn0032050	CG13096	-	C4	†: RNA binding, maturation of LSU-rRNA, cytosolic large ribosomal subunit	Large 60S subunit*	Predicted to involved in RNA binding and maturation of LSU-rRNA. Predicted to be part of cytosolic large ribosomal subunit. Protein family (UniProt): belongs to the universal ribosomal protein uL1 family.
FBgn0032487	Ski6	Ski6	C4	Drosophila signaling pathways, immune effector process, defense response, TLR4 cascade (†: rRNA catabolic process)	cytoplasmic translation/ modification; gene regulation	Involved in regulation of gene expression, defense response to virus, nuclear mRNA surveillance, rRNA catbolic process, and other RNA binding and gene regulation roles. Located in cytoplasm, exosome (nuclear and cytoplasmic), and nuclear lamina. Active in nucleolus. Gene group: RNA exosome complex (3’-5’ exonuclease complex present in nucleus and cytoplasm that can process and degrade many types …
FBgn0036696	Pop5	POP5 ribonuclease P/MRP subunit	C8	†: RNA binding, rRNA processing	ribosome/ rRNA binding in mitochondria	Predicted to enable ribonuclease P RNA binding activity. Predicted to be involved in rRNA processing. Part of nucleolar ribonuclease P/MRP complex. Gene group: nuclear RNAse P complex/ RNAse MRP complex. RNAse P is responsible for catalyzing 5’ end maturation in precursor tRNAs in the nucleus. (MRP=mitochondrial RNA processing)
Asterisks denote categories determined using predicted function or localization data. In “Associated GO Terms,” “†” denotes Flybase GO terms instead of GO results from Metascape (Supplemental Table 6).
