## Supplemental Table 11 for "Transcriptome analysis reveals temporally regulated genetic networks during *Drosophila* border cell collective migration"

### Sheet: Screened Genes
Gene Symbol	Gene Name	FBgn	Cluster Expression	GO Terms of Interest (ST4)/ GO Terms and Functions of Interest (Flybase)	Additional Annotation
br	broad	FBgn0283451	C0	oogenesis, female gamete generation, ovarian follicle cell development, epithelial cell development, chorion-containing eggshell fomation, epithelial cell differentiation, cell projection organization, morphogenesis of an epithelium, muscle structure development, cell differentiation, response to ecdysone	Rust et al. 2020 (https://doi.org/10.1038/s41467-020-19361-0): br is one of the latest markers to peak in expression.
cont	Contactin	FBgn0037240	C0	septate junction assembly, cell-cell junction assembly, morphogenesis of an epithelium, cell adhesion
kst	karst	FBgn0004167	C5	intracellular transport, actin cytoskeleton organization, wound healing, ovarian follicle cell development	kst mutant prevents apical constriction of FC in mid-oogenesis; ~73% kst mutant egg chambers have BCs migrating ahead of FC monolayer; splitting observed in ~10% of clusters (Zarnescu and Thomas 1999 (DOI: 10.1083/jcb.146.5.1075), Urwyler 2012 (DOI: 10.1242/bio.20122154)).
crol	crooked legs	FBgn0020309	C6, C8	tube development/morphogenesis, epithelial tube morphogenesis, instar larval or pupal morphogenesis	Found in Rust et al. 2020 (https://doi.org/10.1038/s41467-020-19361-0).
WASp	WASp	FBgn0024273	C8	developmental growth, embyro development, cell projection organization, cytoskeleton organization, muscle structure development, actin filament based process, epithelial cell differentiation, actin filament binding
Cad74A	Cadherin 74A	FBgn0036715	C0	oogenesis, female gamete generation, ovarian follicle cell development, epithelial cell development, chorion-containing eggshell fomation, epithelial cell differentiation, cell adhesion
tyn	trynity	FBgn0284435	C0, C1	actin cytoskeleton organization, actin filament/ supramolecular fiber organization, oogenesis, epithelial cell development, cell adhesion
Arf51F	ADP ribosylation factor 6	FBgn0013750	C8	cytoskeleton organization, muscle structure development, actin filament based process	Identified in Wang et al. 2006 microarray (DOI: 10.1016/j.devcel.2006.02.003).
moody	moody	FBgn0025631	C4, C6	supramolecular fiber organization, cytoskeleton organization, cell junction assembly/organization
mspo	M-spondin	FBgn0020269	C6	cell adhesion
Cip4	Cdc42-interacting protein 4	FBgn0035533	C0, C6	septate junction assembly, cell junction organization, actin cytoskeleton organization, actin filament organization, cytoskeleton organization, oogenesis, morphogenesis of an epithelium, growth, protein localization, GTPase activating protein binding
B4	B4	FBgn0023407	C8	tube development, imaginal disc development	Novel protein identified in Rust et al. 2020 (DOI: https://doi.org/10.1038/s41467-020-19361-0).
Lasp	Lasp	FBgn0063485	C4	supramolecular fiber organization, cytoskeleton organization, actin filament organization
Nep2	Neprilysin 2	FBgn0027570	C1	fertility	Identified in Rust et al. 2020 (https://doi.org/10.1038/s41467-020-19361-0) and Manning et al. 2016 (DOI: https://doi.org/10.1016/j.mod.2017.06.003). Endopeptidase.
egr	eiger	FBgn0033483	C5	cellular response to chemical stimulus/ organic substance
Pod1	pod1 coronin	FBgn0029903	C0, C5	septate junction assembly, cell junction organization, actin cytoskeleton organization, actin filament organization, locomotion, protein localization
syd	sunday driver	FBgn0024187	C0, C6	regualation of transport, regulation of signal transduction
psq	pipsqueak	FBgn0263102	C4	oogenesis, female gamete generation	Identified in Jevitt et al. 2020 (DOI: https://doi.org/10.1371/journal.pbio.3000538) and Wang et al. 2006 (DOI: 10.1016/j.devcel.2006.02.003). Required for egg chamber formationt through S6 of oogenesis (Siegel et al. 1993 (DOI: https://doi.org/10.1242/dev.119.4.1187)).
Bsg	Basigin	FBgn0261822	C5	locomotion, protein localization, larval development, muscle structure development
how	held out wings	FBgn0264491	C0	septate junction assembly, actin cytoskeleton organization, oogenesis, locomotion, cell adhesion, cell differentiation, glial cell migration
RhoGEF64C	Rho guanine nucleotide exchange factor at 64C	FBgn0035574	C8	tube development/morphogenesis, cell projection morphogenesis, cell growth	Identified in Jevitt et al. 2020 (DOI: https://doi.org/10.1371/journal.pbio.3000538) and Wang et al. 2006 (DOI: DOI: 10.1016/j.devcel.2006.02.003) (centripetal-cell enriched).
lola	longitudinals lacking	FBgn0283521	C5, C6	muscle structure development, locomotion
bon	bonus	FBgn0023097	C4	phosphorylation
Myo10A	Myosin 10A	FBgn0263705	C2, C3, C8	tissue morphogenesis, cell projection organization, cytoskeleton organization, actin cytoskeleton organization, actin filament based process, movement of cell or subcellular component
Unc-115b	Uncoordinated 115b	FBgn0260463	C5	actin filament binding, actin cytoskeleton, lamellipodium assembly
grnd	grindelwald	FBgn0032682	C1	regulation of JNK signaling
sinu	sinuous	FBgn0010894	C0	septate junction assembly, cell junction organization, morphogenesis of an epithelium, cell adhesion
sano	serrano	FBgn0034408	C1, C6	cell cell junction assembly, morphogenesis of a polarized epithelium,
Efa6	Exchange factor for Arf 6	FBgn0051158	C4	cell projection organization, supramolecular fiber organization, cytoskeleton organization, microtubule polymerization or depolymerization, establishment of cell polarity, microtubule-based process
vap	vacuolar peduncle	FBgn0003969	C0, C5	septate junction assembly, regulation of transport, regulation of signal transduction
cta	concertina	FBgn0000384	C8	embryo development, tissue morphogenesis, cell morphogenesis involved in differentiation, cytoskeleton organization, actin filament based process, regulation of cell shape, locomotion, cell migration, actin-mediated cell contraction, G protein coupled receptor binding, GTPase activity
Exn	Ephexin	FBgn0261547	C0	morphogenesis of an epithelium, regulation of transport, regulation of signal transduction
mthl10	methuselah-like 10	FBgn0035132	C5	cell surface receptor signaling
coro	Coronin	FBgn0265935	C0	muscle structure development, striated muscle cell differentiation
Actn	alpha actinin	FBgn0000667	C1, C4	supramolecular fiber organization, cytoskeleton/actin filament organization, oogeneis, muscle structure development
Ziz	Zizimin	FBgn0260486	C5	Rho guanyl-nuclease exchange factor activity
kay	kayak	FBgn0001297	C4	cell projection organization, movement of cell or subcellular component, locomotion, cell migration, establishment of cell polarity	kay RNAi driven in border cells suppresses the migration defect caused by high JNK and low PVR activity (Mathieu et al. 2007 (DOI: 10.1534/genetics.107.071282)).
ewg	erect wing	FBgn0005427	C0	septate junction assembly, cell junction organization, morphogenesis of an epithelium, regulation of signal transduction, muscle structure development
bowl	brother of odd with entrails limited	FBgn0004893	C8	tube development/morphogenesis, anterior/posterior pattern specification
Ches-1-like	Checkpoint suppressor 1-like	FBgn0029504	C5	response to abiotic stimulus, cellular response to chemical stimulus
Hr3	Hormone receptor 3	FBgn0000448	C8	animal organ morphogenesis, steroid hormone receptor activity
Dad	Daughters against dpp	FBgn0020493	C8	tube/embryo development, pattern specification process, cell projection organization, cell growth, cytoskeleton organization, cell motility/migration

### Sheet: RNAi Reagents
Reagent Type	Designation	Reference	Identifiers	Additional Information
Gal4 driver	c306 Gal4; tsgal80/Cyo	lab stock	N/A
RNAi line	UAS-mCherry RNAi	Bloomington Drosophila Resource Center	BDSC # 35785
RNAi line	UAS-Rap1 RNAi	Bloomington Drosophila Resource Center	BDSC # 57851
RNAi line	UAS-Bazooka RNAi	Vienna Drosophila Resource Center	VDRC # 2914
RNAi line	UAS-broad RNAi	Bloomington Drosophila Resource Center	BDSC # 27272
RNAi line	UAS-broad RNAi	Bloomington Drosophila Resource Center	BDSC # 33641
RNAi line	UAS-contactin RNAi	Bloomington Drosophila Resource Center	BDSC # 28923
RNAi line	UAS-contactin RNAi	Bloomington Drosophila Resource Center	BDSC # 34867
RNAi line	UAS-karst RNAi	Bloomington Drosophila Resource Center	BDSC # 33933
RNAi line	UAS-karst RNAi	NIG-Fly	NIG # 12008R-3
RNAi line	UAS-crooked legs RNAi	NIG-Fly	NIG # 14938R-2
RNAi line	UAS-crooked legs RNAi	Bloomington Drosophila Resource Center	BDSC #41669
RNAi line	UAS-crooked legs RNAi	Vienna Drosophila Resource Center	VDRC # 104313
RNAi line	UAS-WASp RNAi	Bloomington Drosophila Resource Center	BDSC # 51802
RNAi line	UAS-WASp RNAi	Bloomington Drosophila Resource Center	BDSC #36119
RNAi line	UAS-Cadherin 74A RNAi	Bloomington Drosophila Resource Center	BDSC # 27485
RNAi line	UAS-Cadherin 74A RNAi	Vienna Drosophila Resource Center	VDRC # 36320
RNAi line	UAS-trynity RNAi	Vienna Drosophila Resource Center	VDRC # 5608
RNAi line	UAS-trynity RNAi	NIG-Fly	NIG # 17131R-1
RNAi line	UAS-Arf51F RNAi	Vienna Drosophila Resource Center	VDRC # 24224
RNAi line	UAS-Arf51F RNAi	Bloomington Drosophila Resource Center	BDSC # 27261
RNAi line	UAS-moody RNAi	Vienna Drosophila Resource Center	VDRC # 109601
RNAi line	UAS-moody RNAi	Bloomington Drosophila Resource Center	BDSC # 66326
RNAi line	UAS-mSpondin RNAi	Vienna Drosophila Resource Center	VDRC # 15194
RNAi line	UAS-mSpondin RNAi	Bloomington Drosophila Resource Center	BDSC # 29460
RNAi line	UAS-Cdc42-interacting protein 4 RNAi	Bloomington Drosophila Resource Center	BDSC # 53321
RNAi line	UAS-Cdc42-interacting protein 4 RNAi	Vienna Drosophila Resource Center	VDRC # 18492
RNAi line	UAS-B4 RNAi	Bloomington Drosophila Resource Center	BDSC # 31706
RNAi line	UAS-B4 RNAi	Vienna Drosophila Resource Center	VDRC # 102327
RNAi line	UAS-Lasp RNAi	Bloomington Drosophila Resource Center	BDSC # 26305
RNAi line	UAS-Lasp RNAi	Vienna Drosophila Resource Center	VDRC # 109416
RNAi line	UAS-Neprilysin 2 RNAi	Vienna Drosophila Resource Center	VDRC # 102584
RNAi line	UAS-Neprilysin 2 RNAi	Bloomington Drosophila Resource Center	BDSC # 61902
RNAi line	UAS-eiger RNAi	Vienna Drosophila Resource Center	VDRC # 108814
RNAi line	UAS-eiger RNAi	Bloomington Drosophila Resource Center	BDSC # 55276
RNAi line	UAS-Pod1 RNAi	Bloomington Drosophila Resource Center	BDSC # 41705
RNAi line	UAS-Pod1 RNAi	Vienna Drosophila Resource Center	VDRC # 108886
RNAi line	UAS-sunday driver RNAi	Bloomington Drosophila Resource Center	BDSC # 43232
RNAi line	UAS-sunday driver RNAi	Vienna Drosophila Resource Center	VDRC # 101459
RNAi line	UAS-pipsqueak RNAi	Vienna Drosophila Resource Center	VDRC # 106404
RNAi line	UAS-pipsqueak RNAi	Bloomington Drosophila Resource Center	BDSC # 35419
RNAi line	UAS-Basigin RNAi	Vienna Drosophila Resource Center	VDRC # 2789
RNAi line	UAS-Basigin RNAi	Bloomington Drosophila Resource Center	BDSC # 52110
RNAi line	UAS-held out wings RNAi	Vienna Drosophila Resource Center	VDRC # 100775
RNAi line	UAS-held out wings RNAi	Vienna Drosophila Resource Center	VDRC # 13756	potential off target effect (Patj)
RNAi line	UAS-RhoGEF64C RNAi	Vienna Drosophila Resource Center	VDRC # 105252
RNAi line	UAS-RhoGEF64C RNAi	Bloomington Drosophila Resource Center	BDSC # 77431
RNAi line	UAS-longitudinals lacking RNAi	Bloomington Drosophila Resource Center	BDSC # 35721
RNAi line	UAS-longitudinals lacking RNAi	Vienna Drosophila Resource Center	VDRC # 12574
RNAi line	UAS-longitudinals lacking RNAi	Bloomington Drosophila Resource Center	BDSC # 26714
RNAi line	UAS-longitudinals lacking RNAi	Vienna Drosophila Resource Center	VDRC # 25557
RNAi line	UAS-bonus RNAi	Vienna Drosophila Resource Center	VDRC # 101737
RNAi line	UAS-bonus RNAi	Bloomington Drosophila Resource Center	BDSC # 27047
RNAi line	UAS-Myosin 10A RNAi	Bloomington Drosophila Resource Center	BDSC # 41691
RNAi line	UAS-Myosin 10A RNAi	Vienna Drosophila Resource Center	VDRC # 33486
RNAi line	UAS-unc115b RNAi	Bloomington Drosophila Resource Center	BDSC # 40839
RNAi line	UAS-unc115b RNAi	Vienna Drosophila Resource Center	VDRC # 109879
RNAi line	UAS-grindelwald RNAi	Vienna Drosophila Resource Center	VDRC # 104538
RNAi line	UAS-sinuous RNAi	Vienna Drosophila Resource Center	VDRC # 44928
RNAi line	UAS-sinuous RNAi	Bloomington Drosophila Resource Center	BDSC # 38258
RNAi line	UAS-serrano RNAi	Vienna Drosophila Resource Center	VDRC # 104288
RNAi line	UAS-serrano RNAi	Vienna Drosophila Resource Center	VDRC # 24606
RNAi line	UAS-Efa6 RNAi	Bloomington Drosophila Resource Center	BDSC # 57449
RNAi line	UAS-Efa6 RNAi	Vienna Drosophila Resource Center	VDRC # 42321
RNAi line	UAS-vacuolar peduncle RNAi	Vienna Drosophila Resource Center	VDRC # 44639
RNAi line	UAS-vacuolar peduncle RNAi	Vienna Drosophila Resource Center	VDRC # 107341
RNAi line	UAS-concertina RNAi	Vienna Drosophila Resource Center	VDRC # 330486
RNAi line	UAS-concertina RNAi	Bloomington Drosophila Resource Center	BDSC # 51848
RNAi line	UAS-Ephexin RNAi	Vienna Drosophila Resource Center	VDRC # 105885
RNAi line	UAS-Ephexin RNAi	Vienna Drosophila Resource Center	VDRC # 101144
RNAi line	UAS-methuselah-like 10 RNAi	Bloomington Drosophila Resource Center	BDSC # 51753
RNAi line	UAS-methuselah-like 10 RNAi	Vienna Drosophila Resource Center	VDRC # 100829
RNAi line	UAS-coronin RNAi	Bloomington Drosophila Resource Center	BDSC # 65933
RNAi line	UAS-coronin RNAi	Vienna Drosophila Resource Center	VDRC #109644
RNAi line	UAS-Alpha actinin RNAi	Vienna Drosophila Resource Center	VDRC # 7760
RNAi line	UAS-Alpha actinin RNAi	Vienna Drosophila Resource Center	VDRC # 110719
RNAi line	UAS-zizimin RNAi	Vienna Drosophila Resource Center	VDRC # 106906
RNAi line	UAS-zizimin RNAi	Vienna Drosophila Resource Center	VDRC # 103304
RNAi line	UAS-zizimin RNAi	Bloomington Drosophila Resource Center	BDSC # 54817
RNAi line	UAS-kayak RNAi	Bloomington Drosophila Resource Center	BDSC # 31391
RNAi line	UAS-kayak RNAi	Bloomington Drosophila Resource Center	BDSC # 31322
RNAi line	UAS-erect wing RNAi	Bloomington Drosophila Resource Center	BDSC # 31104
RNAi line	UAS-erect wing RNAi	Bloomington Drosophila Resource Center	BDSC # 31225
RNAi line	UAS-brother of odds entrailed RNAi	Bloomington Drosophila Resource Center	BDSC # 27074
RNAi line	UAS-brother of odds entrailed RNAi	Vienna Drosophila Resource Center	VDRC # 102050
RNAi line	UAS-Checkpoint suppressor 1 like RNAi	Bloomington Drosophila Resource Center	BDSC # 26760
RNAi line	UAS-Checkpoint suppressor 1 like RNAi	Vienna Drosophila Resource Center	VDRC # 15742	potential off target effect (Tai)
RNAi line	UAS-Hormone receptor 3 RNAi	Bloomington Drosophila Resource Center	BDSC # 51442
RNAi line	UAS-Hormone receptor 3 RNAi	Bloomington Drosophila Resource Center	BDSC # 27254
RNAi line	UAS-Daughters against DPP RNAi	Bloomington Drosophila Resource Center	BDSC # 26235
RNAi line	UAS-Daughters against DPP RNAi	Bloomington Drosophila Resource Center	BDSC # 33759

### Sheet: Raw Migration Defect Data
Gene/Line #	# EC 0-25%	# EC 26-50%	# EC 51-75%	# EC 76-100%	Total Egg Chambers	Migration Defect	Average MD		0-75% Migration Total
BL35785 mCherry - control	0	0	2	36	38	5.26316	4.88611		2	mCherry
BL35785 mCherry - control	0	0	4	47	51	7.84314			4
BL35785 mCherry - control	0	0	2	42	44	4.54545			2
BL35785 mCherry - control	0	0	5	100	105	4.7619			5
BL35785 mCherry - control	0	0	4	102	106	3.77358			4
BL35785 mCherry - control	0	1	6	111	118	5.9322			7
BL35785 mCherry - control	0	0	2	94	96	2.08333			2
BL57851 Rap1 + control	0	4	10	55	69	20.2899	15.7016
BL57851 Rap1 + control	3	4	13	54	74	27.027			3.71429	Average
BL57851 Rap1 + control	1	0	15	59	75	21.3333			1.88982	Std Dev
BL57851 Rap1 + control	1	3	6	65	75	13.3333			9.38375	Cutoff Migration Defect %
BL57851 Rap1 + control	1	4	10	88	103	14.5631
BL57851 Rap1 + control	0	0	7	92	99	7.07071			Significant Migration Defect
BL57851 Rap1 + control	0	0	9	134	143	6.29371
v2914 Bazooka + control	1	3	10	35	49	28.5714	20.6503
v2914 Bazooka + control	0	0	15	59	74	20.2703
v2914 Bazooka + control	0	4	15	48	67	28.3582
v2914 Bazooka + control	3	7	16	112	138	18.8406
v2914 Bazooka + control	0	0	22	133	155	14.1935
v2914 Bazooka + control	2	0	25	93	120	22.5
v2914 Bazooka + control	1	0	12	97	110	11.8182
broad 27272	0	0	5	89	94	5.31915	8.97331
broad 27272	0	2	6	60	68	11.7647
broad 27272	0	1	11	110	122	9.83607
broad 33641	1	0	3	28	32	12.5	11.952
broad 33641	0	2	4	43	49	12.2449
broad 33641	0	0	2	16	18	11.1111
contactin 28923	0	0	5	77	82	6.09756	6.5196
contactin 28923	1	1	5	74	81	8.64198
contactin 28923	0	0	4	79	83	4.81928
contactin 34867	0	0	2	53	55	3.63636	3.43109
contactin 34867	0	1	0	30	31	3.22581
contactin 34867	0	0	4	54	58	6.89655
karst 33933	0	1	7	71	79	10.1266	10.0449
karst 33933	0	1	4	44	49	10.2041
karst 33933	0	3	2	46	51	9.80392
karst 12008R-3	0	2	9	50	61	18.0328	14.1639
karst 12008R-3	0	1	7	40	48	16.6667
karst 12008R-3	0	0	6	71	77	7.79221
crooked legs 14938R-2	0	1	6	70	77	9.09091	11.1185
crooked legs 14938R-2	0	2	6	56	64	12.5
crooked legs 14938R-2	0	3	7	75	85	11.7647
crooked legs 41669	0	0	6	97	103	5.82524	6.36501
crooked legs 41669	0	0	6	82	88	6.81818
crooked legs 41669	0	0	6	87	93	6.45161
WASp 51802	0	0	7	83	90	7.77778	7.77145
WASp 51802	0	1	6	75	82	8.53659
WASp 51802	0	0	7	93	100	7
WASp 36119	0	1	7	73	81	9.87654	9.53316
WASp 36119	0	1	4	55	60	8.33333
WASp 36119	0	0	8	69	77	10.3896
cad74a 27485	0	0	4	58	62	6.45161	8.57692
cad74a 27485	0	3	10	160	173	7.51445
cad74a 27485	0	1	5	45	51	11.7647
cad74a 36320	0	0	10	102	112	8.92857	9.06325
cad74a 36320	0	2	3	69	74	6.75676
cad74a 36320	0	3	10	100	113	11.5044
trynity 5608	0	0	3	60	63	4.7619	8.48385
trynity 5608	0	1	9	77	87	11.4943
trynity 5608	0	0	8	79	87	9.1954
trynity 17131R-1	0	1	10	73	84	13.0952	10.5362
trynity 17131R-1	0	0	7	57	64	10.9375
trynity 17131R-1	0	2	3	61	66	7.57576
Arf51F 24224	1	3	10	77	91	15.3846	16.7529
Arf51F 24224	3	1	7	93	104	10.5769
Arf51F 24224	1	1	15	62	79	21.519
Arf51F 24224	4	2	19	103	128	19.5312
Arf51F 27261	0	2	2	45	49	8.16327	7.8571
Arf51F 27261	0	0	3	70	73	4.10959
Arf51F 27261	0	2	9	83	94	11.7021
moody 109601	1	3	8	149	161	7.45342	9.87474
moody 109601	3	2	4	82	91	9.89011
moody 109601	1	0	6	50	57	12.2807
moody 66326	1	1	8	132	142	7.04225	4.17053
moody 66326	0	0	3	96	99	3.0303
moody 66326	0	0	2	80	82	2.43902
mspo 105694	2	0	18	171	191	10.4712	8.49861
mspo 105694	1	3	12	187	203	7.88177
mspo 105694	0	0	4	52	56	7.14286
mspo 29460	0	1	8	110	119	7.56303	14.0138
mspo 29460	0	1	21	107	129	17.0543
mspo 29460	0	0	23	109	132	17.4242
Cip4 55321	0	0	5	99	104	4.80769	9.1883
Cip4 55321	0	1	14	96	111	13.5135
Cip4 53321	0	1	10	108	119	9.2437
Cip4 18492	3	0	9	78	90	13.3333	15.7511
Cip4 18492	0	2	6	25	33	24.2424
Cip4 18492	0	1	8	84	93	9.67742
B4 31706	0	0	7	65	72	9.72222	6.91231
B4 31706	0	1	7	121	129	6.20155
B4 31706	0	2	8	119	129	7.75194
B4 31706	0	1	5	145	151	3.97351
B4 102327	3	1	10	97	111	12.6126	9.2861
B4 102327	1	2	8	126	137	8.0292
B4 102327	0	2	12	180	194	7.21649
Lasp 26305	0	1	13	175	189	7.40741	8.70055
Lasp 26305	0	0	10	129	139	7.19424
Lasp 26305	3	3	17	177	200	11.5
Lasp 109416	1	4	16	140	161	13.0435	11.9198
Lasp 109416	3	3	20	136	162	16.0494
Lasp 109416	1	3	9	182	195	6.66667
Nep2 102584	0	1	5	86	92	6.52174	7.61987
Nep2 102584	0	1	4	86	91	5.49451
Nep2 102584	0	0	9	74	83	10.8434
Nep2 61902	0	1	16	148	165	10.303	6.29192
Nep2 61902	1	1	4	123	129	4.65116
Nep2 61902	0	3	3	147	153	3.92157
egr 108814	0	0	7	158	165	4.24242	6.17366
egr 108814	0	2	8	143	153	6.53595
egr 108814	0	3	4	189	196	3.57143
egr 108814	0	1	8	78	87	10.3448
egr 55276	0	1	5	96	102	5.88235	9.55663
egr 55276	0	2	23	165	190	13.1579
egr 55276	0	0	13	122	135	9.62963
Pod1 41705	0	0	5	122	127	3.93701	5.64505
Pod1 41705	1	1	4	77	83	7.22892
Pod1 41705	0	0	6	98	104	5.76923
Pod1 10886	0	0	7	124	131	5.34351	8.41816
Pod1 10886	2	1	10	86	99	13.1313
Pod1 10886	0	0	4	55	59	6.77966
syd 43232	0	0	11	149	160	6.875	7.4053
syd 43232	0	0	12	164	176	6.81818
syd 43232	0	0	15	161	176	8.52273
syd 101459	0	0	3	66	69	4.34783	4.87754
syd 101459	1	0	6	80	87	8.04598
syd 101459	0	1	2	131	134	2.23881
psq 106404	1	1	4	136	142	4.22535	7.83206
psq 106404	4	0	9	179	192	6.77083
psq 106404	0	3	15	126	144	12.5
psq 35419	0	1	14	95	110	13.6364	10.329
psq 35419	0	0	9	93	102	8.82353
psq 35419	0	0	11	118	129	8.52713
Bsg 2789	6	4	22	143	175	18.2857	16.4418
Bsg 2789	0	3	14	105	122	13.9344
Bsg 2789	0	4	9	63	76	17.1053
Bsg 52110	0	0	4	138	142	2.8169	3.27137
Bsg 52110	0	0	3	107	110	2.72727
Bsg 52110	0	1	3	138	142	2.8169
Bsg 52110	0	0	6	121	127	4.72441
how 100775	0	0	2	40	42	4.7619	4.52866
how 100775	0	0	2	51	53	3.77358
how 100775	0	1	9	188	198	5.05051
how13756	2	0	15	160	177	9.60452	14.8508
how13756	0	5	20	53	78	32.0513
how13756	0	2	7	115	124	7.25806
how13756	0	3	12	128	143	10.4895
RhoGEF64C 105252	4	0	1	71	76	6.57895	8.66887
RhoGEF64C 105252	0	1	6	75	82	8.53659
RhoGEF64C 105252	2	1	8	90	101	10.8911
RhoGEF64C 77431	0	1	3	112	116	3.44828	6.15595
RhoGEF64C 77431	0	0	4	110	114	3.50877
RhoGEF64C 77431	0	0	16	123	139	11.5108
lola 35721	0	0	2	117	119	1.68067	5.05622
lola 35721	1	1	12	130	144	9.72222
lola 35721	0	1	5	88	94	6.38298
lola 35721	0	0	2	80	82	2.43902
lola 12574	0	3	9	126	138	8.69565	6.36825
lola 12574	0	0	3	85	88	3.40909
lola 12574	0	0	7	93	100	7
lola 26714	0	0	6	65	71	8.4507	7.69678
lola 26714	0	0	9	99	108	8.33333
lola 26714	0	0	7	104	111	6.30631
lola 25557	2	1	10	98	111	11.7117	12.0249
lola 25557	0	0	19	149	168	11.3095
lola 25557	3	0	7	135	145	6.89655
lola 25557	2	4	18	108	132	18.1818
bon 101737	1	0	3	58	62	6.45161	7.24204
bon 101737	0	1	11	109	121	9.91736
bon 101737	1	1	4	106	112	5.35714
bon 27047	0	0	16	113	129	12.4031	7.50995
bon 27047	0	0	6	113	119	5.04202
bon 27047	0	0	6	112	118	5.08475
myo10A 41691	0	3	6	153	162	5.55556	6.25149
myo10A 41691	0	0	4	92	96	4.16667
myo10A 41691	0	1	13	141	155	9.03226
myo10A 33486	0	0	6	81	87	6.89655	5.74873
myo10A 33486	0	0	2	63	65	3.07692
myo10A 33486	0	0	8	102	110	7.27273
unc115b 40839	1	1	6	97	105	7.61905	8.11268
unc115b 40839	1	0	10	87	98	11.2245
unc115b 40839	0	0	5	86	91	5.49451
unc115b 109879	3	0	7	155	165	6.06061	5.336
unc115b 109879	1	0	6	112	119	5.88235
unc115b 109879	0	1	4	118	123	4.06504
grnd 104538	0	2	11	144	157	8.28025	7.29548
grnd 104538	0	1	11	129	141	8.51064
grnd 104538	0	2	6	149	157	5.09554
sinu 44928	1	0	8	133	142	6.33803	6.32683
sinu 44928	0	0	6	86	92	6.52174
sinu 44928	0	2	7	134	143	6.29371
sinu 44928	0	0	4	61	65	6.15385
sinu 38258	0	0	3	95	98	3.06122	3.03462
sinu 38258	0	0	4	107	111	3.6036
sinu 38258	0	0	3	120	123	2.43902
sano 104288	0	0	4	68	72	5.55556	5.44777
sano 104288	0	1	8	138	147	6.12245
sano 104288	0	0	3	113	116	2.58621
sano 104288	0	1	6	86	93	7.52688
sano 24606	0	2	16	131	149	12.0805	16.5268
sano 24606	1	2	26	155	184	15.7609
sano 24606	2	5	13	72	92	21.7391
Efa6 57449	1	0	11	87	99	12.1212	9.95772
Efa6 57449	0	0	10	119	129	7.75194
Efa6 57449	0	0	16	144	160	10
Efa6 42321	0	0	7	160	167	4.19162	4.52296
Efa6 42321	0	0	3	119	122	2.45902
Efa6 42321	0	3	8	148	159	6.91824
vap 44639	0	0	11	121	132	8.33333	8.97877
vap 44639	4	2	15	145	166	12.6506
vap 44639	0	1	4	79	84	5.95238
vap 107341	4	0	8	115	127	9.44882	9.24203
vap 107341	0	1	10	107	118	9.32203
vap 107341	1	1	10	122	134	8.95522
cta 330486	0	0	4	115	119	3.36134	5.61141
cta 330486	0	0	5	116	121	4.13223
cta 330486	0	1	16	165	182	9.34066
cta 51848	0	0	14	139	153	9.15033	7.38847
cta 51848	0	0	9	162	171	5.26316
cta 51848	0	0	10	119	129	7.75194
Exn 105885	2	0	6	103	111	7.20721	11.4672
Exn 105885	0	2	10	80	92	13.0435
Exn 105885	0	1	14	91	106	14.1509
Exn 101144	0	0	4	99	103	3.8835	4.50679
Exn 101144	0	0	4	91	95	4.21053
Exn 101144	0	1	6	122	129	5.42636
mthl10 51753	0	1	2	136	139	2.15827	6.63258
mthl10 51753	0	0	8	137	145	5.51724
mthl10 51753	0	1	21	158	180	12.2222
mthl10 100829	3	2	7	123	135	8.88889	8.98028
mthl10 100829	0	1	6	91	98	7.14286
mthl10 100829	3	0	9	98	110	10.9091
coro 65933	0	0	10	93	103	9.70874	8.07979
coro 65933	1	0	4	103	108	4.62963
coro 65933	0	0	10	91	101	9.90099
coro 109644	0	4	6	100	110	9.09091	7.80296
coro 109644	0	2	10	141	153	7.84314
coro 109644	1	0	8	130	139	6.47482
Actn 7760	0	1	3	81	85	4.70588	5.98795
Actn 7760	0	1	5	88	94	6.38298
Actn 7760	1	2	8	149	160	6.875
Actn 110719	0	0	10	145	155	6.45161	7.73587
Actn 110719	4	1	7	195	207	5.7971
Actn 110719	1	0	15	130	146	10.9589
ziz 1069061	0	0	10	117	127	7.87402	6.76047
ziz 1069061	0	1	7	152	160	5
ziz 1069061	0	2	6	100	108	7.40741
ziz 103304	0	1	10	92	103	10.6796	8.01437
ziz 103304	1	0	2	35	38	7.89474
ziz 103304	0	0	7	121	128	5.46875
ziz 54817	0	1	21	185	207	10.628	9.80805
ziz 54817	0	1	17	132	150	12
ziz 54817	0	1	6	96	103	6.79612
kay 31391	0	1	7	89	97	8.24742	10.4414
kay 31391	1	1	12	103	117	11.9658
kay 31391	0	2	9	88	99	11.1111
kay 31322	0	0	7	87	94	7.44681	8.45871
kay 31322	0	1	7	131	139	5.7554
kay 31322	0	1	13	101	115	12.1739
ewg 31104	0	0	6	94	100	6	6.6477
ewg 31104	0	1	5	114	120	5
ewg 31104	0	1	10	112	123	8.94309
ewg 31225	0	0	9	120	129	6.97674	8.54041
ewg 31225	0	0	7	60	67	10.4478
ewg 31225	0	0	5	56	61	8.19672
bowl 27074	0	3	6	117	126	7.14286	7.51544
bowl 27074	0	1	12	151	164	7.92683
bowl 27074	0	0	8	99	107	7.47664
bowl 102050	0	0	3	112	115	2.6087	3.92976
bowl 102050	0	2	4	83	89	6.74157
bowl 102050	0	2	1	120	123	2.43902
crol 104313	0	0	8	96	104	7.69231	6.05968
crol 104313	0	0	3	58	61	4.91803
crol 104313	0	1	9	123	133	7.5188
crol 104313	0	0	6	140	146	4.10959
Ches1like 26760	0	0	10	127	137	7.29927	5.62458
Ches1like 26760	0	1	4	89	94	5.31915
Ches1like 26760	0	0	2	45	47	4.25532
Ches1like 15742	6	4	18	48	76	36.8421	45.5021
Ches1like 15742	13	5	22	57	97	41.2371
Ches1like 15742	22	6	24	37	89	58.427
Hr3 51442	0	0	28	131	159	17.6101	8.83465
Hr3 51442	0	0	4	91	95	4.21053
Hr3 51442	0	0	3	104	107	2.80374
Hr3 51442	0	1	11	100	112	10.7143
Hr3 27254	0	0	2	96	98	2.04082	4.29946
Hr3 27254	0	0	3	54	57	5.26316
Hr3 27254	0	0	8	135	143	5.59441
Dad 33756	1	0	6	131	138	5.07246	5.23044
Dad 33756	0	0	8	87	95	8.42105
Dad 33756	0	0	2	89	91	2.1978
Dad 26235	0	0	3	78	81	3.7037	5.22967
Dad 26235	0	2	5	78	85	8.23529
Dad 26235	0	0	6	154	160	3.75

### Sheet: Data Summary
Gene/Line # Averages	0-25%	26-50%	51-75%	76-100%	Total Egg Chambers	Migration Defect		(* denotes displayed in Figure 7E)	Average MD	Notes
broad 33641	1	0	3	28	32	12.5		broad 33641	11.952
broad 33641	0	2	4	43	49	12.2449		karst 33933	10.0449
broad 33641	0	0	2	16	18	11.1111		karst 12008R-3*	14.1639
karst 33933	0	1	7	71	79	10.1266		crooked legs 14938R-2	11.1185
karst 33933	0	1	4	44	49	10.2041		trynity 17131R-1	10.5362
karst 33933	0	3	2	46	51	9.80392		Arf51F 24224*	16.7529
karst 12008R-3	0	2	9	50	61	18.0328		Cip4 18492*	15.7511
karst 12008R-3	0	1	7	40	48	16.6667		Lasp 109416	11.9198
karst 12008R-3	0	0	6	71	77	7.79221		mspo 29460*	14.0138
crooked legs 14938R-2	0	1	6	70	77	9.09091		psq 35419	10.329
crooked legs 14938R-2	0	2	6	56	64	12.5		Bsg 2789*	16.4418
crooked legs 14938R-2	0	3	7	75	85	11.7647		how13756*	14.8508	potential off target effect (Patj)
trynity 17131R-1	0	1	10	73	84	13.0952		sano 24606*	16.5268
trynity 17131R-1	0	0	7	57	64	10.9375		Exn 105885	11.4672
trynity 17131R-1	0	2	3	61	66	7.57576		Ches1like 15742*	45.5021	potential off target effects (Tai)
Arf51F 24224	1	3	10	77	91	15.3846		lola 25557	12.0249
Arf51F 24224	3	1	7	93	104	10.5769
Arf51F 24224	1	1	15	62	79	21.519
Arf51F 24224	4	2	19	103	128	19.5312
Cip4 18492	3	0	9	78	90	13.3333
Cip4 18492	0	2	6	25	33	24.2424
Cip4 18492	0	1	8	84	93	9.67742
Lasp 109416	1	4	16	140	161	13.0435
Lasp 109416	3	3	20	136	162	16.0494
Lasp 109416	1	3	9	182	195	6.66667
mspo 29460	0	1	8	110	119	7.56303
mspo 29460	0	1	21	107	129	17.0543
mspo 29460	0	0	23	109	132	17.4242
psq 35419	0	1	14	95	110	13.6364
psq 35419	0	0	9	93	102	8.82353
psq 35419	0	0	11	118	129	8.52713
Bsg 2789	6	4	22	143	175	18.2857
Bsg 2789	0	3	14	105	122	13.9344
Bsg 2789	0	4	9	63	76	17.1053
how13756	2	0	15	160	177	9.60452
how13756	0	5	20	53	78	32.0513
how13756	0	2	7	115	124	7.25806
how13756	0	3	12	128	143	10.4895
sano 24606	0	2	16	131	149	12.0805
sano 24606	1	2	26	155	184	15.7609
sano 24606	2	5	13	72	92	21.7391
Exn 105885	2	0	6	103	111	7.20721
Exn 105885	0	2	10	80	92	13.0435
Exn 105885	0	1	14	91	106	14.1509
Ches1like 15742	6	4	18	48	76	36.8421
Ches1like 15742	13	5	22	57	97	41.2371
Ches1like 15742	22	6	24	37	89	58.427
lola 25557	2	1	10	98	111	11.7117
lola 25557	0	0	19	149	168	11.3095
lola 25557	3	0	7	135	145	6.89655
lola 25557	2	4	18	108	132	18.1818
